# Prognostic association of immunoproteasome expression in solid tumours is governed by the immediate immune environment

**DOI:** 10.1101/2022.08.30.505767

**Authors:** Rahul Kumar, Bhavya Dhaka, Sarthak Sahoo, Mohit Kumar Jolly, Radhakrishnan Sabarinathan

## Abstract

Induction of immunoproteasome (IP) expression in tumour cells can enhance antigen presentation and immunogenicity. Recently, overexpression of IP genes has been associated with better prognosis and response to immune checkpoint blockade (ICB) therapies in melanoma. However, the extent of this association in other solid tumour types and how that is influenced by tumour cell-intrinsic and cell-extrinsic factors remains unclear. Here, we address this by exploring the gene expression patterns from available bulk and single-cell transcriptomic data of primary tumours. We find that IP expression positively correlates with the constitutive proteasome (CP) across multiple tumour types. Furthermore, tumours with high IP expression exhibit cytotoxic immune cell infiltration and upregulation of interferon-gamma and TNF-α pathways in tumour cells. However, the association of IP expression with overall survival (in TCGA cohort) and response to ICB therapy (in non-TCGA cohorts) is tumour-type specific and is greatly influenced by immune cell infiltration patterns. This emphasises the need for considering immune cell infiltration patterns, along with IP expression, to be used as a prognostic biomarker to predict overall survival or response to ICB treatment in solid tumours, besides melanoma.
