## Supplementary Tables for "Prognostic association of immunoproteasome expression in solid tumours is governed by the immediate immune environment": TableS2.xlsx

### Sheet: Sheet1
Cancer	Samples	Sample type	Cell-count	Study	Study Reference	Data source and post processing
Lung Adenocarcinoma	17	primary tumour : 8 adj Normal:4 Brain: 3 Bone: 1 Adrenal:1	40505	Laughney et al., 2020	https://doi.org/10.1038/s41591-019-0750-6	Raw UMI counts were obtained from https://www.weizmann.ac.il/sites/3CA/lung Normalization by scanpy for each cell by total counts with target sum as 1e4 was done for further scoring.
Colorectal SMC cohort	33	Tumour: 23 adj normal:10	63689	Lee et al., 2020	https://doi.org/10.1038/s41588-020-0636-z	Raw UMI counts were obtained from https://www.ncbi.nlm.nih.gov/geo/query/acc.cgi?acc=GSE132465 Normalization by scanpy for each cell by total counts with target sum as 1e4 was done for further scoring.
Colorectal KUL3 cohort	18	Tumour: 6 adj normal:6 Border:6	27414	Lee et al., 2020	https://doi.org/10.1038/s41588-020-0636-z	Raw UMI counts were obtained from https://www.ncbi.nlm.nih.gov/geo/query/acc.cgi?acc=GSE144735 Normalization by scanpy for each cell by total counts with target sum as 1e4 was done for further scoring.
Breast Cancer	14	Invasive ductal carcinoma: 12 Metaplastic carcinoma: 1 Invasive apocrine carcinoma:1	44024	Qian et al., 2020	https://doi.org/10.1038/s41422-020-0355-0	Raw UMI counts were obtained from https://lambrechtslab.sites.vib.be/en/pan-cancer-blueprint-tumour-microenvironment-0 Normalization by scanpy for each cell by total counts with target sum as 1e4 was done for further scoring.
Prostate Cancer	6	Neuroendocrine prostate cancer:6	21292	Dong et al., 2020	https://doi.org/10.1038/s42003-020-01476-1	Raw UMI counts were obtained from https://www.weizmann.ac.il/sites/3CA/prostate Normalization by scanpy for each cell by total counts with target sum as 1e4 was done for further scoring.
Liver Cancer	18	Tumour: 18 Adjacent Liver: 12	16498	Sun et al,. 2021	https://doi.org/10.1016/j.cell.2020.11.041	log2 (TPM + 1) counts were obtained from https://www.weizmann.ac.il/sites/3CA/liverbiliary Antilog(counts)-1 was done for further scoring
Pancreatic Cancer	16	Primary:10 Metastatic: 6	14926	Lin et al., 2020	https://doi.org/10.1186/s13073-020-00776-9	Raw UMI counts were obtained from https://www.weizmann.ac.il/sites/3CA/pancreas Normalization by scanpy for each cell by total counts with target sum as 1e4 was done for further scoring.
Kidney Cancer	9 (14 samples from 9 patients)	Tumour: 9 Adjacent: 9	29474	Zhang et al., 2021	https://doi.org/10.1073/pnas.2103240118	Raw UMI counts were obtained from https://www.weizmann.ac.il/sites/3CA/kidney Normalization by scanpy for each cell by total counts with target sum as 1e4 was done for further scoring.
Ovarian Cancer	6	Tumour: 6	9609	Izar et al., 2020	https://doi.org/10.1038/s41591-020-0926-0	TPM counts were obtained from https://www.weizmann.ac.il/sites/3CA/ovarian No further normalization was done for scoring
Oral Cancer	18	Tumour:18 Matching Lymph:5	5902	Puram et al., 2017	https://doi.org/10.1016/j.cell.2017.10.044	Normalized SmartSeq2 counts were obtained from https://www.weizmann.ac.il/sites/3CA/head-and-neck No further normalization was done for scoring
