## Supplementary Tables for "Prognostic association of immunoproteasome expression in solid tumours is governed by the immediate immune environment": TableS5.xlsx

### Sheet: README
Sheet_1	Rows:- Tumor tissue name, last row contains all the tumor tissue type together
	Columns:- Genes
	The value represents the fraction of samples with genetic alterations in PSMB genes

### Sheet: Sheet_1
	PSMB5	PSMB6	PSMB7	PSMB8	PSMB9	PSMB10
GBM	0	0	0	0.00666667	0	0
OV	0	0	0	0	0.00490196	0
LUAD	0	0.00277778	0	0	0	0
LUSC	0.00530504	0	0	0.00265252	0	0
PRAD	0	0	0	0	0	0
UCEC	0	0	0	0	0	0
BLCA	0.00615385	0.00307692	0.00615385	0.00923077	0.00615385	0
TGCT	0	0	0	0	0	0
ESCA	0	0.00571429	0	0	0	0.00571429
PAAD	0	0	0	0	0	0
KIRP	0.00367647	0	0	0.00367647	0	0
LIHC	0.0114613	0.00286533	0.00573066	0	0.00286533	0.00286533
CESC	0.00380228	0.00380228	0	0.00760456	0.00760456	0.00380228
SARC	0	0	0	0	0.0044843	0
BRCA	0.00101729	0.00203459	0	0.00203459	0	0
THYM	0	0	0	0	0	0
MESO	0.0123457	0	0	0	0	0
COAD	0	0	0.00469484	0	0	0
STAD	0	0.0127796	0	0	0.00319489	0
SKCM	0.00526316	0	0	0	0	0
CHOL	0	0	0	0	0	0
KIRC	0.00283286	0	0.00283286	0	0	0.00283286
THCA	0	0	0	0	0	0.00207469
HNSC	0.00443459	0	0.00443459	0.00665188	0.00221729	0.00221729
LAML	0	0	0	0	0	0.00877193
READ	0	0	0	0	0.0120482	0
LGG	0	0	0	0	0	0
DLBC	0.0277778	0	0	0	0	0
KICH	0	0	0	0	0	0
UCS	0	0	0	0	0	0
ACC	0	0	0	0	0	0
PCPG	0	0	0	0	0	0
UVM	0	0	0	0	0	0
all_samples	0.00213006	0.00137827	0.00100238	0.00162887	0.00125298	0.000877083
