## Supplementary Tables for "Prognostic association of immunoproteasome expression in solid tumours is governed by the immediate immune environment": TableS6.xlsx

### Sheet: README
TableS6_A	Rows:- TCGA tumor tissue type
	Columns:- Hazard ratio of IP alone and with its different confounders in separate columns along with its adjusted p values.
	Confounders :- Cytotoxic cells, Regulatory T cells, Exhaustive T cells, Tumor mutation burder(TMB), purity, CP(constitutive proteasome), age, gender, stage, and taking all these confounder along with IP
TableS6_B	Rows:- TCGA tumor tissue type
	Columns:- Hazard ratio of CP alone and with its different confounders in separate columns along with its adjusted p values.
	Confounders :- Cytotoxic cells, Regulatory T cells, Exhaustive T cells, Tumor mutation burder(TMB), purity, CP(constitutive proteasome), age, gender, stage, and taking all these confounder along with CP

### Sheet: TableS6_A
	IP[log(HR)]	IP[P_adjust]	IP+T_reg[log(HR)]	IP+T_reg[P_adjust]	IP+Cytoxtoxic score[log(HR)]	IP+Cytoxtoxic score[P_adjust]	IP+Exhausted T cell[log(HR)]	IP+Exhausted T cell[P_adjust]	IP+TMB[log(HR)]	IP+TMB[P_adjust]	IP+purity[log(HR)]	IP+purity[P_adjust]	IP+CP[log(HR)]	IP+CP[P_adjust]	IP+age[log(HR)]	IP+age[P_adjust]	IP+gender[log(HR)]	IP+gender[P_adjust]	IP+stage[log(HR)]	IP+stage[P_adjust]	IP+all[log(HR)]	IP+all[P_adjust]
ACC	-0.257148	0.419992	-0.434053	0.116974	-0.00342344	0.986762	-0.432714	0.195751	-0.185172	0.702631	-0.084027	0.852529	-0.374219	0.19409	-0.256884	0.467619	-0.296362	0.286966	0.0108047	0.954905	-0.00785656	0.993286
LIHC	-0.0346311	0.857018	-0.0911828	0.59553	0.232018	0.135437	-0.0547252	0.774044	-0.0334847	0.863076	-0.0277283	0.852529	-0.0546118	0.791707	-0.0468443	0.716634	-0.0195847	0.994937	-0.0264631	0.871189	0.0835819	0.837456
MESO	-0.42858	0.0225939	-0.460649	0.00961063	-0.276175	0.390514	-0.467056	0.0569397	-0.431654	0.0220902	-0.45168	0.0301101	-0.597087	0.00320779	-0.401973	0.0537238	-0.454841	0.0157145	-0.432319	0.0319901	-0.801626	0.0518319
STAD	-0.0817085	0.651385	-0.108713	0.418056	-0.107857	0.598496	-0.0474121	0.82916	-0.0435478	0.863076	-0.124905	0.363311	-0.110706	0.450934	-0.0994043	0.547434	-0.0730549	0.659833	-0.0655572	0.782621	-0.0552707	0.955535
ESCA	0.0501731	0.857018	0.0389993	0.857663	0.00706344	0.986762	-0.0216347	0.944219	0.0460247	0.863076	0.06953	0.852529	0.0410653	0.864724	0.0682409	0.716634	0.0181212	0.994937	0.0915373	0.791874	0.00166553	0.993286
UCS	-0.108882	0.788561	-0.0899061	0.825397	-0.00686884	0.986762	-0.212615	0.544904	-0.059352	0.863076	-0.161939	0.72184	-0.207638	0.542812	-0.122772	0.711194
HNSC	-0.0440367	0.788561	-0.0851873	0.418056	0.0956549	0.507922	0.113054	0.503826	-0.0430604	0.863076	-0.0294542	0.852529	-0.0949955	0.401189	-0.0561832	0.678848	-0.0542725	0.659833	-0.0236379	0.871189	0.217776	0.369222
OV	-0.104376	0.508508	-0.181589	0.159948	-0.256749	0.135437	-0.214655	0.238609	-0.115764	0.481875	-0.111165	0.450589	-0.0890524	0.558552	-0.0658627	0.711194
COAD	-0.0401776	0.857018	-0.0599934	0.857663	-0.175754	0.691476	-0.147972	0.675648	-0.0488009	0.863076	-0.0602993	0.852529	-0.0252904	0.977178	-0.117101	0.711194	-0.0616093	0.939539	0.0615864	0.871189	-0.352303	0.45574
CESC	-0.260876	0.0457382	-0.299973	0.0232832	-0.180016	0.410983	-0.0525891	0.842656	-0.262048	0.0554871	-0.233422	0.0967649	-0.2509	0.082813	-0.258918	0.0589673
PAAD	0.355987	0.314854	0.359014	0.261576	0.331009	0.41691	0.390207	0.33085	0.351723	0.330509	0.401357	0.198449	0.371527	0.291444	0.268402	0.547434	0.355448	0.279557	0.289506	0.657752	0.28132	0.600583
UVM	0.544349	0.00278697	0.689207	0.00218072	0.459469	0.120881	0.228181	0.675648	0.538482	0.00317564	0.627031	0.00145255	0.497814	0.00674648	0.558953	0.00271962	0.554728	0.00220268	0.513725	0.00834638	-0.00455579	0.993286
SARC	-0.270333	0.0353204	-0.417765	0.00899963	-0.100179	0.691476	-0.36113	0.0433822	-0.260911	0.0505081	-0.290769	0.0542548	-0.387436	0.00299172	-0.344816	0.0148383	-0.27049	0.0296877
LUSC	0.0463226	0.788561	-0.0273697	0.857663	0.160341	0.31328	0.122349	0.500158	0.0488554	0.863076	0.0372098	0.852529	0.0561103	0.650294	0.0614992	0.678848	0.052225	0.702675	0.0591893	0.782621	0.136204	0.515044
BLCA	-0.156086	0.0353204	-0.343369	0.000134382	-0.0210902	0.942189	-0.182447	0.175664	-0.144807	0.0608753	-0.214431	0.00877885	-0.212897	0.00523489	-0.123131	0.119566	-0.166719	0.0214531	-0.134775	0.125559	-0.245776	0.253296
LGG	0.577954	5.48931e-06	0.529521	0.000229392	0.685848	2.99863e-06	0.540311	0.00134671	0.575132	5.91852e-06	0.578079	5.6318e-06	0.748273	1.61799e-08	0.457343	0.000601046	0.580871	4.37468e-06
CHOL	-0.0449235	0.857018	-0.00132014	0.99581	0.126254	0.860626	0.0323106	0.944219	-0.0671791	0.863076	-0.019344	0.93966	-0.118171	0.845086	-0.0517168	0.854665	0.00572056	0.994937	-0.0467849	0.898788	-0.0824264	0.993286
LAML	0.865519	0.0105453	1.06299	0.00207716	0.73634	0.069592	0.744782	0.0554504	0.797209	0.0192382	0.817359	0.021997	0.824828	0.0322891	0.573361	0.0946206	0.877175	0.00491987
GBM	0.110864	0.483026	-0.0129105	0.938212	0.0250418	0.942625	0.0729855	0.675648	0.110913	0.481875	0.0682115	0.814184	0.0794026	0.650294	0.0710234	0.711194	0.108054	0.471677
SKCM	-0.30988	6.32682e-06	-0.269576	0.000663894	-0.273763	0.00828974	-0.0677617	0.675648	-0.311503	6.03325e-06	-0.27064	0.00145255	-0.31536	2.42967e-06	-0.291046	6.48824e-05	-0.305408	8.63726e-06	-0.323938	1.55592e-05	-0.0218447	0.993286
PRAD	-0.0911687	0.857018	-0.0700824	0.935795	0.149637	0.942189	0.116882	0.933397	-0.0926569	0.863076	0.0677767	0.895437	-0.0439973	0.977178	-0.105697	0.854665
UCEC	-0.0498076	0.857018	-0.0891777	0.825397	0.144639	0.691476	0.011993	0.944219	-0.0290592	0.863076	-0.0421921	0.852529	-0.00721048	0.977178	-0.0273828	0.854665
KIRP	-0.0443464	0.857018	-0.119354	0.825397	-0.085787	0.942189	-0.354189	0.384239	-0.0442368	0.863076	-0.1139	0.852529	0.00811577	0.977178	-0.076842	0.816563	0.00143068	0.994937	-0.233325	0.772386	-0.63976	0.369222
BRCA	-0.238237	0.0225939	-0.321517	0.00207716	-0.147252	0.41691	-0.360827	0.0400867	-0.252561	0.0169799	-0.240443	0.0521139	-0.253082	0.0207446	-0.207435	0.0537238	-0.23842	0.017113	-0.200425	0.125559	-0.259014	0.369222
KIRC	0.385658	0.0185597	0.382291	0.01152	0.628923	0.00471662	0.432929	0.0733414	0.392887	0.0169799	0.368179	0.0327915	0.20321	0.401189	0.330353	0.0537238	0.399903	0.0108204	0.0995814	0.782621	0.114441	0.955535
LUAD	0.0477649	0.788561	0.0678698	0.67426	0.159114	0.292333	0.138128	0.424071	0.0460556	0.863076	0.117453	0.363311	-0.0311868	0.846459	0.0437258	0.716634	0.0483264	0.73637	0.0834764	0.744449	0.147266	0.515044
READ	-0.190983	0.857018	-0.212212	0.825397	-0.230064	0.851417	-0.31342	0.675648	-0.183155	0.863076	-0.211245	0.852529	-0.593322	0.450934	-0.432723	0.678848	0.0208056	0.994937	-0.20166	0.871189	-1.17535	0.369222

### Sheet: TableS6_B
	CP[log[HR]]	CP[P_adjust]	CP+Cytotoxic score[log[HR]]	CP+Cytotoxic score[P_adjust]	CP+T_reg[log[HR]]	CP+T_reg[P_adjust]	CP+Exhausted T cell[log[HR]]	CP+Exhausted T cell[P_adjust]	CP+TMB[log[HR]]	CP+TMB[P_adjust]	CP+purity[log[HR]]	CP+purity[P_adjust]	CP+IP[log[HR]]	CP+IP[P_adjust]	CP+age[log[HR]]	CP+age[P_adjust]	CP+gender[log[HR]]	CP+gender[P_adjust]	CP+stage[log[HR]]	CP+stage[P_adjust]	CP+all[log[HR]]	CP+all[P_adjust]
ACC	1.13914	0.0596908	0.763739	0.261853	1.00972	0.138332	1.17344	0.0430843	1.16218	0.060115	1.31844	0.0388146	1.34263	0.0313697	1.38091	0.0320254	1.23413	0.0381559	1.47015	0.0347032	1.20305	0.122892
LIHC	0.0462588	0.820668	0.242155	0.399588	0.0579621	0.797769	0.0430068	0.903065	0.0616823	0.810579	0.0505007	0.823469	0.0908449	0.804998	0.0136669	0.952625	0.0504259	0.84607	0.181275	0.620822	0.299964	0.276127
MESO	0.266142	0.62876	0.289323	0.602766	0.180756	0.797769	0.357798	0.521695	0.264293	0.635421	0.435212	0.411551	0.789798	0.0845594	0.237242	0.692902	0.262355	0.593456	0.257885	0.620822	1.0496	0.0455901
STAD	0.0879766	0.798492	0.100758	0.803435	0.0628722	0.797769	0.137908	0.745298	0.22219	0.504855	0.101725	0.738426	0.173549	0.682799	-0.0112388	0.952625	0.107228	0.758575	0.0445981	0.811251	0.10425	0.793523
ESCA	0.16965	0.750514	0.162788	0.750095	0.16508	0.797769	0.147095	0.794574	0.187845	0.688593	0.167072	0.738426	0.159645	0.779854	0.150898	0.757402	0.213604	0.593456	0.10533	0.791552	0.0504058	0.922247
UCS	0.247711	0.789901	0.41292	0.602766	0.252922	0.797769	0.209834	0.841806	0.279757	0.700378	0.263533	0.738426	0.486945	0.644153	0.457332	0.596126
HNSC	0.194978	0.371469	0.229758	0.261853	0.202869	0.373312	0.221992	0.284258	0.193531	0.379589	0.183549	0.411551	0.267912	0.180408	0.14645	0.560304	0.178432	0.388557	0.128877	0.620822	0.00319217	0.985905
OV	-0.211668	0.522078	-0.208079	0.557038	-0.200354	0.556802	-0.225298	0.521695	-0.184467	0.570021	-0.265646	0.411551	-0.181226	0.667059	-0.272188	0.435464
COAD	-0.117969	0.810962	-0.168338	0.828371	-0.0876094	0.844561	-0.138219	0.871454	-0.161436	0.810579	-0.0974693	0.823469	-0.102635	0.804998	-0.154175	0.797452	-0.179867	0.763111	0.262971	0.681211	0.354156	0.659201
CESC	-0.271659	0.522078	-0.165792	0.750095	-0.311478	0.556802	0.0339714	0.903065	-0.27236	0.550387	-0.270493	0.527795	-0.0988658	0.804998	-0.241818	0.611031
PAAD	-0.0332488	0.911785	-0.0506185	0.900769	-0.0218302	0.943171	-0.0469182	0.903065	-0.0361869	0.939089	-0.00189725	0.994989	-0.114829	0.804998	-0.108437	0.797452	0.021561	0.944192	0.0933135	0.811251	0.0931901	0.89461
UVM	1.56223	0.209258	1.22176	0.357736	1.73534	0.160498	1.20287	0.395851	1.55355	0.178491	1.68245	0.153825	0.89062	0.61366	1.8226	0.128077	1.59314	0.147416	1.44006	0.276994	0.918656	0.659201
SARC	0.351771	0.263409	0.436782	0.1684	0.391636	0.241302	0.473248	0.124168	0.36162	0.243085	0.445001	0.153825	0.671556	0.0277135	0.317235	0.380626	0.354532	0.215917
LUSC	-0.0778379	0.798492	-0.0583608	0.828371	-0.0630882	0.797769	-0.0746604	0.855032	-0.068711	0.810579	-0.0662045	0.790093	-0.105153	0.779854	-0.057578	0.797452	-0.0710925	0.786944	-0.0720013	0.791552	-0.0667657	0.857632
BLCA	0.293705	0.263409	0.489715	0.0411467	0.157682	0.669724	0.494854	0.0430843	0.429394	0.060115	0.236344	0.411551	0.503045	0.0351747	0.211902	0.50202	0.289083	0.227118	0.266496	0.358382	0.360958	0.196754
LGG	-1.47674	0.00221619	-1.49901	0.00152795	-1.41457	0.00219786	-1.47744	0.00117566	-1.48148	0.00198915	-1.53614	0.000820911	-1.67133	1.92952e-05	-1.49903	0.000224983	-1.48782	0.00170173
CHOL	0.645535	0.444149	0.861988	0.267141	0.514505	0.556802	0.635467	0.462446	0.432664	0.635421	0.571771	0.527795	0.682858	0.387241	0.646069	0.435464	0.590401	0.467854	0.747792	0.358382	1.18958	0.276127
LAML	0.571515	0.234032	0.546719	0.261853	0.686978	0.160498	0.623045	0.163513	0.488185	0.3139	0.557546	0.257689	0.087657	0.804998	0.616788	0.223444	0.712526	0.0984017
GBM	0.24891	0.522078	0.15128	0.750095	0.290153	0.456361	0.201211	0.617808	0.254169	0.504855	0.274459	0.411551	0.162423	0.779854	0.2993	0.435464	0.244302	0.478286
SKCM	0.349905	0.182807	0.404793	0.0870121	0.265917	0.34939	0.425542	0.0430843	0.351408	0.149533	0.357462	0.153825	0.42332	0.0583092	0.351136	0.128077	0.364878	0.0984017	0.470703	0.0363947	0.591219	0.0152503
PRAD	-0.215312	0.810962	-0.0889842	0.900769	-0.383354	0.797769	-0.119042	0.903065	-0.21551	0.810579	-0.382876	0.738426	-0.186149	0.804998	-0.290876	0.797452
UCEC	-0.36186	0.62876	-0.154545	0.828371	-0.417952	0.556802	-0.268093	0.794574	-0.0158441	0.969665	-0.402651	0.574458	-0.356303	0.682799	-0.309955	0.692902
KIRP	-0.138316	0.810962	-0.166788	0.828371	-0.158249	0.797769	-0.447909	0.521695	-0.140551	0.810579	-0.193788	0.738426	-0.147832	0.804998	-0.240358	0.757402	-0.0970472	0.84607	-0.367635	0.620822	-0.662017	0.530872
BRCA	-0.107581	0.790626	-0.0281596	0.900769	-0.0956022	0.797769	-0.0564774	0.903065	-0.127936	0.700378	-0.0992381	0.738426	0.100533	0.804998	-0.0881146	0.797452	-0.107539	0.758575	-0.106354	0.769855	0.165749	0.659201
KIRC	0.82819	0.00656805	0.850867	0.00434773	0.897849	0.00219786	0.783193	0.0145448	0.780144	0.0150939	1.00591	0.000820911	0.623241	0.0912919	0.790392	0.0114895	0.915835	0.00211217	0.544491	0.126003	0.495799	0.276127
LUAD	0.464276	0.0254691	0.570745	0.00434773	0.464447	0.0264982	0.504178	0.0145448	0.480577	0.0177644	0.4663	0.026039	0.487975	0.0307536	0.46314	0.0247334	0.466858	0.0203435	0.502746	0.0347032	0.523272	0.0455901
READ	0.747731	0.522078	0.666922	0.602766	0.787429	0.556802	0.630339	0.617808	0.840339	0.504855	0.613847	0.64515	1.36413	0.342836	0.787054	0.611031	0.727801	0.478286	0.921546	0.441751	2.44301	0.122892
