## Supplementary Tables for "Prognostic association of immunoproteasome expression in solid tumours is governed by the immediate immune environment": TableS7.xlsx

### Sheet: Sheet1
Cancer	Samples (N = total samples; R - responders, NR - nonresponders)	Therapy	Description	Study reference	Reference doi
Melanoma	N=35 R=13,NR=22	CTLA-4 ipilimumab	Patients were stratified into response groups based on RECIST criteria	Van Allen et al., 2015	https://doi.org/10.1126/science.aad0095
Melanoma	N=26 R=13,NR=13	PD-1 pembrolizumab	Patients were stratified into response groups based on irRECIST criteria	Hugo et al., 2016	https://doi.org/10.1016/j.cell.2016.02.065
Oral Carcinoma	N=11 R=3,NR=8	PD-1 nivolumab	Patients were stratified into response groups based on RECIST 1.1 criteria	Liu et al., 2021	https://doi.org/10.1016/j.xcrm.2021.100411
Non Small Lung Cancer	N=16 R=5,NR=11	PD-1 nivolumab	Patients were stratified into response groups based on RECIST 1.1 criteria	Cho et al., 2020	https://doi.org/10.1038/s12276-020-00493-8
Renal Carcinoma	N=11 R=4,NR=7	PD-1 nivolumab	Patients were stratified into response groups based on RECIST criteria	Ascierto et al., 2016	https://doi.org/10.1158/2326-6066.CIR-16-0072
Eso-gastric Carcinoma	N=39 R=21,NR=18	PD-1 Durvalumab	Patients were stratified into response groups based on RECIST 1.1 criteria	Mamdani et a.., 2021	https://doi.org/10.3389/fonc.2021.736620
Thymic Carcinoma	N=9 R=4,NR=5	PD-1 pembrolizumab	Patients were stratified into response groups based on RECIST criteria	He et al., 2021	https://doi.org/10.1016/j.xcrm.2021.100392
Breast Carcinoma	N=29 R=9,NR=20	PD-1 pembrolizumab	Patients were stratified into response groups based on T-cell expansion	Bassez et al., 2021	https://doi.org/10.1038/s41591-021-01323-8
Bladder Carcinoma	N=348 R=68, NR=280	PD-L1 atezolizumab	Patients were stratified into response groups based on RECIST 1.1 criteria	Mariathasan et al., 2018	http://doi.org/10.1038/nature25501
