## Supplementary Tables for "Prognostic association of immunoproteasome expression in solid tumours is governed by the immediate immune environment": TableS8.xlsx

### Sheet: supplementary
Study Name: Tumour type and name of the drug used
Patient Name: Patient name as per the study
Response: Response to the ICB as defined in the study
Immunoproteasome: Average IP score as defined in the methods
Const_proteasome: Average CP score as defined in the methods
Immunoproteasome Zscore: Zscore of the IP score within the study
Const_proteasome Zscore: Zscore of the CP score within the study
Study Name	Patient Name	Response	Immunoproteasome	Const_proteasome	Immunoproteasome ZScore	Constitutive proteasome ZScore
Melanoma (pembrolizumab)	Pt1	Non-Responders	3.5021	6.28586	-0.692358	-1.84249
Melanoma (pembrolizumab)	Pt2	Responders	4.94743	6.8472	0.806901	-0.353918
Melanoma (pembrolizumab)	Pt4	Responders	3.53953	7.00687	-0.653527	0.0694884
Melanoma (pembrolizumab)	Pt5	Responders	3.96975	6.88545	-0.207254	-0.252492
Melanoma (pembrolizumab)	Pt6	Responders	2.51269	7.02627	-1.71868	0.120916
Melanoma (pembrolizumab)	Pt7	Non-Responders	3.40528	7.21896	-0.792789	0.631892
Melanoma (pembrolizumab)	Pt8	Responders	4.45642	6.59838	0.297575	-1.01375
Melanoma (pembrolizumab)	Pt9	Responders	4.7739	7.15057	0.626895	0.45053
Melanoma (pembrolizumab)	Pt10	Non-Responders	2.16853	7.16766	-2.07568	0.495866
Melanoma (pembrolizumab)	Pt12	Non-Responders	2.96607	6.92642	-1.24839	-0.143848
Melanoma (pembrolizumab)	Pt13	Responders	4.72872	6.77646	0.580033	-0.541505
Melanoma (pembrolizumab)	Pt14	Non-Responders	3.9663	6.9246	-0.210834	-0.14867
Melanoma (pembrolizumab)	Pt15	Responders	5.05475	6.88851	0.918223	-0.244379
Melanoma (pembrolizumab)	Pt16	Non-Responders	3.14388	6.33737	-1.06394	-1.70589
Melanoma (pembrolizumab)	Pt19	Responders	4.33089	7.08998	0.167354	0.289872
Melanoma (pembrolizumab)	Pt20	Non-Responders	5.79745	6.97969	1.68864	-0.00259822
Melanoma (pembrolizumab)	Pt22	Non-Responders	4.42041	6.80262	0.260223	-0.472135
Melanoma (pembrolizumab)	Pt23	Non-Responders	4.98566	6.94107	0.846559	-0.105
Melanoma (pembrolizumab)	Pt25	Non-Responders	6.21912	7.54574	2.12605	1.49845
Melanoma (pembrolizumab)	Pt28	Responders	3.91652	8.04511	-0.262473	2.82267
Melanoma (pembrolizumab)	Pt29	Non-Responders	3.90142	6.7527	-0.278135	-0.604516
Melanoma (pembrolizumab)	Pt31	Non-Responders	4.35622	7.57802	0.193632	1.58403
Melanoma (pembrolizumab)	Pt32	Non-Responders	3.00991	6.71476	-1.20291	-0.705139
Melanoma (pembrolizumab)	Pt35	Responders	3.95793	7.31323	-0.219522	0.881876
Melanoma (pembrolizumab)	Pt37	Responders	5.10702	7.24986	0.972446	0.713846
Melanoma (pembrolizumab)	Pt38	Responders	5.27044	6.44401	1.14197	-1.42311
Melanoma (ipilimumab)	Pat02	Responders	2.26827	3.8765	-0.116222	-1.86081
Melanoma (ipilimumab)	Pat03	Non-Responders	1.8305	4.25297	-0.841638	-0.859906
Melanoma (ipilimumab)	Pat04	Responders	2.6227	4.76632	0.4711	0.504888
Melanoma (ipilimumab)	Pat06	Non-Responders	2.98381	4.2346	1.06949	-0.908749
Melanoma (ipilimumab)	Pat08	Non-Responders	2.91853	4.59051	0.961314	0.0374778
Melanoma (ipilimumab)	Pat118	Non-Responders	1.9376	4.04125	-0.664171	-1.42281
Melanoma (ipilimumab)	Pat123	Responders	1.66563	4.64584	-1.11485	0.184576
Melanoma (ipilimumab)	Pat126	Responders	1.82723	4.54007	-0.847058	-0.096612
Melanoma (ipilimumab)	Pat14	Non-Responders	2.10705	4.82733	-0.383378	0.667083
Melanoma (ipilimumab)	Pat15	Non-Responders	1.45835	4.7803	-1.45833	0.542056
Melanoma (ipilimumab)	Pat19	Non-Responders	2.81294	4.71379	0.786353	0.365225
Melanoma (ipilimumab)	Pat25	Non-Responders	2.83471	4.41144	0.822428	-0.438608
Melanoma (ipilimumab)	Pat29	Responders	2.5205	4.72074	0.301751	0.383714
Melanoma (ipilimumab)	Pat33	Non-Responders	1.98729	4.89889	-0.581832	0.85734
Melanoma (ipilimumab)	Pat36	Non-Responders	2.11533	5.15298	-0.36966	1.53287
Melanoma (ipilimumab)	Pat37	Non-Responders	1.67465	5.09818	-1.09991	1.38719
Melanoma (ipilimumab)	Pat38	Responders	2.98228	5.08176	1.06696	1.34353
Melanoma (ipilimumab)	Pat39	Responders	2.05034	4.01986	-0.477355	-1.47965
Melanoma (ipilimumab)	Pat40	Non-Responders	1.59822	4.3485	-1.22655	-0.605943
Melanoma (ipilimumab)	Pat41	Non-Responders	2.15228	3.79762	-0.308429	-2.0705
Melanoma (ipilimumab)	Pat43	Non-Responders	2.46638	3.80303	0.212067	-2.05614
Melanoma (ipilimumab)	Pat44	Non-Responders	1.60753	4.8864	-1.21113	0.824132
Melanoma (ipilimumab)	Pat45	Non-Responders	2.06726	4.46637	-0.449317	-0.29255
Melanoma (ipilimumab)	Pat46	Non-Responders	1.81975	4.47919	-0.859461	-0.258482
Melanoma (ipilimumab)	Pat47	Responders	2.88403	5.03981	0.904149	1.232
Melanoma (ipilimumab)	Pat49	Responders	3.96904	4.67639	2.70211	0.265799
Melanoma (ipilimumab)	Pat50	Non-Responders	1.69111	4.70079	-1.07264	0.330672
Melanoma (ipilimumab)	Pat79	Responders	2.48547	4.97647	0.243696	1.06359
Melanoma (ipilimumab)	Pat80	Responders	2.61493	4.76425	0.458218	0.49938
Melanoma (ipilimumab)	Pat81	Non-Responders	1.53731	4.48837	-1.32749	-0.234061
Melanoma (ipilimumab)	Pat85	Non-Responders	3.41338	4.24159	1.78133	-0.890153
Melanoma (ipilimumab)	Pat86	Non-Responders	2.90872	4.74081	0.945066	0.437062
Melanoma (ipilimumab)	Pat88	Responders	3.40189	4.19113	1.7623	-1.02433
Melanoma (ipilimumab)	Pat90	Responders	2.06286	5.14277	-0.456604	1.50572
Melanoma (ipilimumab)	Pat98	Non-Responders	2.56633	4.77765	0.37769	0.535005
Oral (nivolumab)	HN001	Responders	0.616981	0.0384515	-0.18161	-0.660986
Oral (nivolumab)	HN002	Non-Responders	0.294214	0.526921	-1.76695	2.7159
Oral (nivolumab)	HN003	Non-Responders	0.607539	0.177135	-0.227987	0.297757
Oral (nivolumab)	HN004	Non-Responders	0.718888	0.125152	0.318928	-0.0616085
Oral (nivolumab)	HN005	Responders	0.318153	0.252452	-1.64937	0.818438
Oral (nivolumab)	HN007	Non-Responders	0.789511	0.0555346	0.665806	-0.542887
Oral (nivolumab)	HN008	Non-Responders	0.659084	0	0.0251897	-0.926808
Oral (nivolumab)	HN009	Responders	0.827429	0	0.852051	-0.926808
Oral (nivolumab)	HN010	Non-Responders	1.03969	0.130561	1.89464	-0.0242133
Oral (nivolumab)	HN012	Non-Responders	0.595229	0.0415532	-0.288451	-0.639543
Oral (nivolumab)	HN014	Non-Responders	0.726793	0.126941	0.357756	-0.0492383
NSCLC (nivolumab)	Dis_01	Non-Responders	2.60708	5.55162	-3.02932	1.0937
NSCLC (nivolumab)	Dis_02	Responders	4.77211	5.55841	0.0201501	1.10847
NSCLC (nivolumab)	Dis_11	Non-Responders	4.08827	5.21156	-0.943045	0.353375
NSCLC (nivolumab)	Dis_12	Non-Responders	4.38382	5.08386	-0.526771	0.0753634
NSCLC (nivolumab)	Dis_15	Responders	5.71404	5.05623	1.34686	0.0152274
NSCLC (nivolumab)	Dis_04	Responders	5.14907	4.58469	0.551091	-1.01132
NSCLC (nivolumab)	Dis_16	Non-Responders	4.82412	5.08177	0.093403	0.0708214
NSCLC (nivolumab)	Dis_17	Responders	5.41602	4.91099	0.927094	-0.300976
NSCLC (nivolumab)	Dis_03	Non-Responders	5.11551	5.06624	0.503831	0.0370231
NSCLC (nivolumab)	Dis_07	Non-Responders	5.43983	4.99198	0.960632	-0.124655
NSCLC (nivolumab)	Dis_10	Responders	4.93299	4.03648	0.246739	-2.20479
NSCLC (nivolumab)	Dis_18	Non-Responders	5.04451	4.9979	0.403828	-0.111757
NSCLC (nivolumab)	Dis_09	Non-Responders	4.31023	5.1367	-0.630424	0.190416
NSCLC (nivolumab)	Dis_05	Non-Responders	5.13962	4.60836	0.537792	-0.959803
NSCLC (nivolumab)	Dis_06	Non-Responders	4.94026	6.17548	0.256992	2.45185
NSCLC (nivolumab)	Dis_08	Non-Responders	4.24744	4.73553	-0.718854	-0.682948
Renal (nivolumab)	RCC-2	Non-Responders	12.203	12.1492	-1.01508	-0.192734
Renal (nivolumab)	RCC-4	Non-Responders	13.0005	12.0634	0.861909	-0.34521
Renal (nivolumab)	RCC-5	Non-Responders	12.7745	12.2047	0.330158	-0.0939312
Renal (nivolumab)	RCC-6	Non-Responders	12.6189	12.659	-0.0360839	0.714119
Renal (nivolumab)	RCC-10	Non-Responders	12.9246	12.8589	0.683471	1.06959
Renal (nivolumab)	RCC-11	Non-Responders	13.0969	12.6384	1.0889	0.677323
Renal (nivolumab)	RCC-12	Non-Responders	12.8798	12.3519	0.577866	0.167879
Renal (nivolumab)	RCC-1	Responders	11.8485	10.7927	-1.84935	-2.60532
Renal (nivolumab)	RCC-3	Responders	13.1648	12.5382	1.24861	0.499117
Renal (nivolumab)	RCC-7	Responders	12.4139	11.7774	-0.518753	-0.854028
Renal (nivolumab)	RCC-8	Responders	12.0515	12.7991	-1.37165	0.9632
Eso-gastric (Durvalumab)	SL446517	Non-Responders	1.33627	4.4406	0.0228854	0.560818
Eso-gastric (Durvalumab)	SL446518	Non-Responders	1.38784	3.78155	0.301247	-1.39997
Eso-gastric (Durvalumab)	SL446519	Non-Responders	1.18187	4.30927	-0.810452	0.170082
Eso-gastric (Durvalumab)	SL446520	Non-Responders	1.23517	4.04779	-0.522766	-0.607881
Eso-gastric (Durvalumab)	SL446521	Responders	0.917488	3.73202	-2.23742	-1.54734
Eso-gastric (Durvalumab)	SL446522	Non-Responders	1.33072	3.99304	-0.00705469	-0.770766
Eso-gastric (Durvalumab)	SL446523	Responders	0.858745	3.67706	-2.55447	-1.71086
Eso-gastric (Durvalumab)	SL446524	Responders	1.36342	4.13703	0.169415	-0.34236
Eso-gastric (Durvalumab)	SL446525	Responders	1.19524	4.01453	-0.738263	-0.706827
Eso-gastric (Durvalumab)	SL446526	Non-Responders	1.034	3.73762	-1.60855	-1.53069
Eso-gastric (Durvalumab)	SL446527	Non-Responders	1.32747	3.90357	-0.0246001	-1.03696
Eso-gastric (Durvalumab)	SL446528	Responders	1.37865	3.8671	0.251626	-1.14545
Eso-gastric (Durvalumab)	SL446529	Responders	1.06267	4.84441	-1.45382	1.76221
Eso-gastric (Durvalumab)	SL446530	Responders	1.63522	4.20797	1.63642	-0.131288
Eso-gastric (Durvalumab)	SL446531	Responders	1.16403	4.55327	-0.906724	0.896039
Eso-gastric (Durvalumab)	SL446532	Non-Responders	1.42122	4.81955	0.481391	1.68827
Eso-gastric (Durvalumab)	SL446533	Non-Responders	1.0989	3.80113	-1.25828	-1.34172
Eso-gastric (Durvalumab)	SL446534	Non-Responders	1.5237	4.27272	1.03452	0.0613386
Eso-gastric (Durvalumab)	SL462108	Responders	1.3735	4.54333	0.223836	0.866456
Eso-gastric (Durvalumab)	SL462109	Responders	1.18697	4.80046	-0.782902	1.63145
Eso-gastric (Durvalumab)	SL462110	Non-Responders	1.25441	4.21378	-0.418947	-0.114002
Eso-gastric (Durvalumab)	SL462111	Non-Responders	1.47536	4.27102	0.773639	0.0562789
Eso-gastric (Durvalumab)	SL462112	Non-Responders	1.45348	4.46429	0.65554	0.631301
Eso-gastric (Durvalumab)	SL462113	Responders	1.4592	4.32274	0.686384	0.210172
Eso-gastric (Durvalumab)	SL462114	Non-Responders	1.34372	4.06495	0.0630956	-0.556819
Eso-gastric (Durvalumab)	SL462135	Responders	1.46847	4.26411	0.736423	0.0357118
Eso-gastric (Durvalumab)	SL462136	Non-Responders	1.35942	4.24334	0.147843	-0.0260597
Eso-gastric (Durvalumab)	SL462137	Responders	1.32114	4.04527	-0.058781	-0.615375
Eso-gastric (Durvalumab)	SL462138	Non-Responders	1.44346	4.00597	0.60144	-0.732304
Eso-gastric (Durvalumab)	SL462139	Responders	1.45078	4.47364	0.640952	0.65912
Eso-gastric (Durvalumab)	SL462140	Non-Responders	1.43317	4.47027	0.54588	0.6491
Eso-gastric (Durvalumab)	SL462141	Responders	1.1689	4.14722	-0.880431	-0.312033
Eso-gastric (Durvalumab)	SL462142	Responders	1.55381	4.26193	1.19706	0.029248
Eso-gastric (Durvalumab)	SL462143	Responders	1.58309	5.16788	1.35506	2.72462
Eso-gastric (Durvalumab)	SL462144	Non-Responders	1.66129	4.37521	1.77712	0.366257
Eso-gastric (Durvalumab)	SL462145	Responders	1.62893	4.61672	1.60248	1.0848
Eso-gastric (Durvalumab)	SL462146	Responders	1.26938	4.62381	-0.338149	1.10591
Eso-gastric (Durvalumab)	SL463401	Responders	1.42209	4.29195	0.486123	0.118551
Eso-gastric (Durvalumab)	SL463402	Responders	1.18589	4.02387	-0.788757	-0.679019
Thyme (pembrolizumab)	PD1-001	Non-Responders	8.33756	8.89254	-0.567816	-0.382015
Thyme (pembrolizumab)	PD1-003	Non-Responders	9.21366	11.0482	0.198969	1.16797
Thyme (pembrolizumab)	PD1-004	Responders	10.2955	9.57638	1.14579	0.109679
Thyme (pembrolizumab)	PD1-005	Responders	9.0673	8.93692	0.0708713	-0.350104
Thyme (pembrolizumab)	PD1-011	Responders	10.2437	10.5616	1.10046	0.818086
Thyme (pembrolizumab)	PD1-017	Responders	10.0501	9.80077	0.931057	0.271021
Thyme (pembrolizumab)	PD1-019	Non-Responders	6.46757	5.95675	-2.20447	-2.49289
Thyme (pembrolizumab)	PD1-020	Non-Responders	8.28288	10.1904	-0.615669	0.551192
Thyme (pembrolizumab)	PD1-027	Non-Responders	8.91869	9.8509	-0.0591948	0.30706
Breast (pembrolizumab)	BIOKEY_10	Responders	13.2699	12.357	1.06483	1.05458
Breast (pembrolizumab)	BIOKEY_16	Responders	13.7596	11.6034	1.38381	0.479416
Breast (pembrolizumab)	BIOKEY_14	Non-Responders	12.5559	11.4934	0.599827	0.395484
Breast (pembrolizumab)	BIOKEY_19	Non-Responders	12.5077	11.5417	0.568474	0.432306
Breast (pembrolizumab)	BIOKEY_23	Non-Responders	7.75411	7.4986	-2.52734	-2.6536
Breast (pembrolizumab)	BIOKEY_26	Non-Responders	10.2841	11.4161	-0.879668	0.336419
Breast (pembrolizumab)	BIOKEY_28	Responders	12.172	10.6563	0.349846	-0.24347
Breast (pembrolizumab)	BIOKEY_3	Non-Responders	11.7745	11.4063	0.0909686	0.328972
Breast (pembrolizumab)	BIOKEY_15	Responders	13.2069	12.2451	1.02385	0.969229
Breast (pembrolizumab)	BIOKEY_8	Non-Responders	10.3862	8.11874	-0.813198	-2.18027
Breast (pembrolizumab)	BIOKEY_5	Responders	13.2423	11.0008	1.04689	0.0194389
Breast (pembrolizumab)	BIOKEY_30	Non-Responders	10.5703	11.9869	-0.69329	0.772111
Breast (pembrolizumab)	BIOKEY_12	Responders	13.7316	12.5489	1.36555	1.2011
Breast (pembrolizumab)	BIOKEY_31	Responders	12.8979	11.6077	0.822604	0.482673
Breast (pembrolizumab)	BIOKEY_20	Non-Responders	10.2035	9.25991	-0.932171	-1.30926
Breast (pembrolizumab)	BIOKEY_22	Non-Responders	9.68208	9.41729	-1.27173	-1.18914
Breast (pembrolizumab)	BIOKEY_25	Non-Responders	9.06037	8.58543	-1.67663	-1.82406
Breast (pembrolizumab)	BIOKEY_21	Non-Responders	10.6471	11.0686	-0.643269	0.0712157
Breast (pembrolizumab)	BIOKEY_29	Non-Responders	10.9504	10.2168	-0.44571	-0.578893
Breast (pembrolizumab)	BIOKEY_4	Non-Responders	14.1523	12.5264	1.63953	1.18392
Breast (pembrolizumab)	BIOKEY_9	Non-Responders	12.2155	11.8716	0.378157	0.684113
Breast (pembrolizumab)	BIOKEY_18	Responders	11.1117	10.68	-0.340717	-0.225387
Breast (pembrolizumab)	BIOKEY_11	Responders	12.5087	11.2235	0.56915	0.189427
Breast (pembrolizumab)	BIOKEY_7	Non-Responders	9.5234	9.66348	-1.37508	-1.00124
Breast (pembrolizumab)	BIOKEY_2	Non-Responders	11.9907	11.1436	0.231738	0.128478
Breast (pembrolizumab)	BIOKEY_6	Non-Responders	12.8113	12.3349	0.766193	1.03777
Breast (pembrolizumab)	BIOKEY_17	Non-Responders	10.8706	12.288	-0.497723	1.00195
Breast (pembrolizumab)	BIOKEY_27	Non-Responders	12.2317	11.5236	0.388693	0.418514
Breast (pembrolizumab)	BIOKEY_24	Non-Responders	11.3376	10.9991	-0.19358	0.0182146
Bladder (atezolizumab)	SAMf2ce197162ce	Non-Responders	5.41251	6.22762	-0.456141	0.779846
Bladder (atezolizumab)	SAM698d8d76b934	Non-Responders	6.27763	6.54647	0.503451	1.57845
Bladder (atezolizumab)	SAMc1b27bc16435	Responders	5.44286	5.97375	-0.422479	0.144002
Bladder (atezolizumab)	SAM85e41e7f33f9	Non-Responders	6.16353	6.82772	0.376888	2.28287
Bladder (atezolizumab)	SAMf275eb859a39	Responders	6.5981	6.05509	0.858914	0.34772
Bladder (atezolizumab)	SAM7f0d9cc7f001	Non-Responders	5.40966	5.54155	-0.4593	-0.938489
Bladder (atezolizumab)	SAM4305ab968b90	Non-Responders	4.30876	5.96047	-1.68042	0.110729
Bladder (atezolizumab)	SAMcf018fee2acd	Non-Responders	5.74179	5.52411	-0.0909047	-0.982184
Bladder (atezolizumab)	SAMb2f1d0e54ece	Responders	6.43279	6.15376	0.675559	0.594851
Bladder (atezolizumab)	SAMcc4675f394a1	Non-Responders	4.90915	5.5541	-1.01447	-0.907076
Bladder (atezolizumab)	SAM49f9b2e57aa5	Non-Responders	4.28754	6.0618	-1.70396	0.364539
Bladder (atezolizumab)	SAM2e7aa8fa0ab3	Non-Responders	5.10705	5.78055	-0.794957	-0.339895
Bladder (atezolizumab)	SAMd0e47be700b0	Non-Responders	5.80252	5.93839	-0.023539	0.05542
Bladder (atezolizumab)	SAMdf3e42c8672a	Non-Responders	5.19795	6.1691	-0.694134	0.633276
Bladder (atezolizumab)	SAMd027124354ce	Responders	5.03868	6.80834	-0.87079	2.23434
Bladder (atezolizumab)	SAM36d87392593b	Non-Responders	6.30778	6.97473	0.536894	2.65106
Bladder (atezolizumab)	SAM4edbe45817b3	Non-Responders	7.37143	6.52764	1.7167	1.53127
Bladder (atezolizumab)	SAM36a9225b0222	Non-Responders	6.46012	5.90522	0.705873	-0.0276476
Bladder (atezolizumab)	SAMe7bf6c015192	Non-Responders	6.29716	5.4616	0.525113	-1.13876
Bladder (atezolizumab)	SAM6dd7ad1d797d	Non-Responders	6.95926	6.76187	1.25952	2.11795
Bladder (atezolizumab)	SAMc0d625a50eb8	Non-Responders	4.8525	5.50276	-1.07731	-1.03565
Bladder (atezolizumab)	SAM18039827e1b9	Non-Responders	4.96034	6.61466	-0.957689	1.74924
Bladder (atezolizumab)	SAM681e4bf7cf85	Responders	5.07584	5.80819	-0.82958	-0.270676
Bladder (atezolizumab)	SAMc692536a795a	Non-Responders	6.18667	5.81017	0.402557	-0.265708
Bladder (atezolizumab)	SAM9a2cf3c06fb3	Non-Responders	6.13664	6.24571	0.347063	0.825149
Bladder (atezolizumab)	SAM557dde1b9f3e	Non-Responders	5.72311	5.71592	-0.111626	-0.501762
Bladder (atezolizumab)	SAMb8f13a0525a6	Non-Responders	5.08873	5.68668	-0.815274	-0.574995
Bladder (atezolizumab)	SAM23aa15d4a0b0	Non-Responders	5.10325	5.68656	-0.799177	-0.575315
Bladder (atezolizumab)	SAM468a9e1dc821	Non-Responders	5.25954	6.46676	-0.625812	1.3788
Bladder (atezolizumab)	SAM81b71522417a	Non-Responders	5.3676	5.98169	-0.505958	0.16389
Bladder (atezolizumab)	SAM6cb230f208a8	Responders	4.97295	5.89985	-0.9437	-0.0411002
Bladder (atezolizumab)	SAM0684af734db1	Responders	4.22897	5.69535	-1.76893	-0.553293
Bladder (atezolizumab)	SAMb963dda93cfd	Non-Responders	6.36184	6.0279	0.596857	0.27962
Bladder (atezolizumab)	SAMa9ca8536d2b1	Non-Responders	5.28911	5.71836	-0.593019	-0.495653
Bladder (atezolizumab)	SAM9fb814c22bdb	Non-Responders	6.17725	5.47435	0.392112	-1.10681
Bladder (atezolizumab)	SAMbcbc7957c264	Non-Responders	5.60526	5.76265	-0.242343	-0.384738
Bladder (atezolizumab)	SAM7fb6987514a4	Non-Responders	7.13225	6.0899	1.4514	0.4349
Bladder (atezolizumab)	SAM63405b04ab2d	Non-Responders	6.15063	5.60698	0.362582	-0.774612
Bladder (atezolizumab)	SAM18bc1078bc15	Non-Responders	5.39767	6.31173	-0.472598	0.99051
Bladder (atezolizumab)	SAM7d2dfba6cd84	Non-Responders	5.93589	5.36979	0.124397	-1.36868
Bladder (atezolizumab)	SAMd1bd63734394	Non-Responders	7.20851	6.3042	1.53599	0.971634
Bladder (atezolizumab)	SAMe9ae8beb82fa	Non-Responders	5.99056	6.04324	0.185038	0.31805
Bladder (atezolizumab)	SAMb0a83e5fbde9	Non-Responders	4.46805	5.65554	-1.50374	-0.653007
Bladder (atezolizumab)	SAMba7176afe070	Non-Responders	4.97713	5.54207	-0.939063	-0.937187
Bladder (atezolizumab)	SAMae1690469964	Non-Responders	5.95266	6.02468	0.142991	0.271566
Bladder (atezolizumab)	SAMbe83eae4026e	Non-Responders	5.46181	6.25044	-0.401454	0.837005
Bladder (atezolizumab)	SAMe5bc41772bc9	Non-Responders	5.26228	6.34463	-0.622783	1.07292
Bladder (atezolizumab)	SAM23095936e611	Non-Responders	4.949	5.95004	-0.970267	0.0846199
Bladder (atezolizumab)	SAM7114d99032ec	Non-Responders	4.43032	5.44205	-1.54559	-1.1877
Bladder (atezolizumab)	SAMd215b503f99a	Non-Responders	5.75625	5.846	-0.0748613	-0.175969
Bladder (atezolizumab)	SAMdb3f50c9129c	Non-Responders	4.79501	5.78391	-1.14107	-0.331487
Bladder (atezolizumab)	SAMbf1a3ae828e6	Responders	5.32248	5.94569	-0.555999	0.0737048
Bladder (atezolizumab)	SAM52e3fa3ad574	Non-Responders	6.87345	5.64989	1.16434	-0.667156
Bladder (atezolizumab)	SAMd4c0837b0997	Non-Responders	5.49803	6.19985	-0.361285	0.7103
Bladder (atezolizumab)	SAM9cafb905b36a	Non-Responders	7.18418	6.23911	1.509	0.808628
Bladder (atezolizumab)	SAM3f2033c90438	Non-Responders	6.23717	6.3223	0.458572	1.01699
Bladder (atezolizumab)	SAM032c642382a7	Non-Responders	6.86418	6.79486	1.15405	2.20056
Bladder (atezolizumab)	SAM5ffd7e4cd794	Non-Responders	5.08544	5.69291	-0.818929	-0.559394
Bladder (atezolizumab)	SAMb419a8fcbfcd	Responders	4.34168	6.20388	-1.64391	0.720389
Bladder (atezolizumab)	SAM8884fe446d20	Responders	6.95573	6.38326	1.2556	1.16966
Bladder (atezolizumab)	SAM17c45bf16bb6	Non-Responders	4.05614	5.33383	-1.96063	-1.45875
Bladder (atezolizumab)	SAM2070b416069c	Non-Responders	5.7265	5.89918	-0.107864	-0.0427787
Bladder (atezolizumab)	SAM0ce9c983b20f	Non-Responders	5.6703	5.92853	-0.170202	0.0307312
Bladder (atezolizumab)	SAMa1e62d323e1d	Non-Responders	6.20768	6.32622	0.425859	1.02679
Bladder (atezolizumab)	SAM61baf919bb01	Non-Responders	5.91831	5.80588	0.104897	-0.276442
Bladder (atezolizumab)	SAM97a00e0929fb	Responders	4.7006	6.25877	-1.2458	0.85787
Bladder (atezolizumab)	SAM2f228939632f	Non-Responders	6.04109	5.8809	0.241077	-0.0885531
Bladder (atezolizumab)	SAM9539a4f19ebc	Non-Responders	4.80397	6.0875	-1.13113	0.428886
Bladder (atezolizumab)	SAM36851bc8b9ae	Non-Responders	5.45851	5.83507	-0.405118	-0.203348
Bladder (atezolizumab)	SAM297c0301e861	Non-Responders	5.74033	6.12821	-0.0925208	0.53085
Bladder (atezolizumab)	SAM1fa6bcb7fc48	Non-Responders	6.54175	5.73229	0.79641	-0.46078
Bladder (atezolizumab)	SAM075e037d95bc	Responders	4.21324	5.71044	-1.78638	-0.515486
Bladder (atezolizumab)	SAM6d2ae0c39b96	Non-Responders	5.98645	5.96768	0.180472	0.128786
Bladder (atezolizumab)	SAMcabb6d58ff55	Non-Responders	6.09033	6.47782	0.295703	1.4065
Bladder (atezolizumab)	SAM716f54e468f4	Non-Responders	6.1189	5.96384	0.327393	0.11918
Bladder (atezolizumab)	SAMeff2ce356ccb	Non-Responders	5.64858	5.7752	-0.194294	-0.353288
Bladder (atezolizumab)	SAM110501d0eedb	Non-Responders	6.22496	6.14683	0.445035	0.5775
Bladder (atezolizumab)	SAM2e9ac0b1b250	Responders	6.30299	6.16693	0.531584	0.62784
Bladder (atezolizumab)	SAMc0ef41aa6c8b	Non-Responders	5.22746	5.78803	-0.661394	-0.321152
Bladder (atezolizumab)	SAMd636e3461955	Non-Responders	5.12785	5.58514	-0.771886	-0.829316
Bladder (atezolizumab)	SAMe712352fb82a	Responders	5.03877	5.63398	-0.870698	-0.707009
Bladder (atezolizumab)	SAM30b5c6c54cf7	Responders	5.92659	6.57493	0.114083	1.64971
Bladder (atezolizumab)	SAMd98bac0a070f	Non-Responders	5.64961	6.16516	-0.19315	0.6234
Bladder (atezolizumab)	SAM8e8ef2368dfa	Non-Responders	5.12908	5.82962	-0.77052	-0.216993
Bladder (atezolizumab)	SAM08cce2fa88f2	Non-Responders	3.90046	5.65145	-2.13332	-0.663242
Bladder (atezolizumab)	SAMb4c7a001537d	Non-Responders	5.31666	6.15612	-0.562454	0.600766
Bladder (atezolizumab)	SAMfd947610629d	Non-Responders	4.99182	5.51397	-0.92277	-1.00759
Bladder (atezolizumab)	SAM943df5cf15df	Non-Responders	5.95917	6.13361	0.150217	0.544389
Bladder (atezolizumab)	SAM31f41dd0d6ca	Non-Responders	6.24136	5.88911	0.463221	-0.0680033
Bladder (atezolizumab)	SAMb3c02294aba7	Responders	6.371	5.83143	0.607023	-0.212472
Bladder (atezolizumab)	SAM39eb94fa504d	Non-Responders	5.67079	6.04384	-0.169658	0.319543
Bladder (atezolizumab)	SAM62fb1388c871	Non-Responders	5.35753	6.35731	-0.517126	1.10466
Bladder (atezolizumab)	SAMc0da5d48686d	Non-Responders	4.58427	7.0584	-1.37483	2.86062
Bladder (atezolizumab)	SAMe7bcab05402e	Non-Responders	5.19035	5.72139	-0.702565	-0.488069
Bladder (atezolizumab)	SAM2570ff4aae6e	Responders	6.78827	5.78161	1.06985	-0.337249
Bladder (atezolizumab)	SAM2dc3f04e45e9	Non-Responders	6.1617	5.65241	0.374864	-0.660832
Bladder (atezolizumab)	SAM9448d858692c	Non-Responders	6.13327	5.49694	0.343329	-1.05023
Bladder (atezolizumab)	SAM4501e41e4751	Non-Responders	5.79489	5.86417	-0.0320013	-0.130468
Bladder (atezolizumab)	SAM714285adf612	Non-Responders	7.18559	6.1863	1.51057	0.676347
Bladder (atezolizumab)	SAM5b57e47fdcb3	Non-Responders	5.5848	5.63544	-0.265035	-0.703332
Bladder (atezolizumab)	SAMae4da274eded	Non-Responders	6.58418	6.95291	0.843475	2.59642
Bladder (atezolizumab)	SAMd35318127278	Responders	5.46539	6.41667	-0.397491	1.25335
Bladder (atezolizumab)	SAMa913c6139ec8	Non-Responders	5.64244	6.28109	-0.201105	0.913765
Bladder (atezolizumab)	SAM75142fcab9df	Non-Responders	5.71712	5.5328	-0.118271	-0.960422
Bladder (atezolizumab)	SAMd697ba701077	Non-Responders	6.53274	5.82996	0.78642	-0.216151
Bladder (atezolizumab)	SAM166a419a4e5a	Non-Responders	5.65486	5.61028	-0.187329	-0.766361
Bladder (atezolizumab)	SAM025b45c27e05	Non-Responders	5.13209	6.09915	-0.767186	0.45807
Bladder (atezolizumab)	SAMe07c4560772d	Non-Responders	4.66601	5.60466	-1.28416	-0.780446
Bladder (atezolizumab)	SAM2dc578e0165f	Non-Responders	4.56414	6.77288	-1.39715	2.14552
Bladder (atezolizumab)	SAM3785587846ce	Non-Responders	5.08237	6.0019	-0.82233	0.214492
Bladder (atezolizumab)	SAM560f23d6a3ad	Responders	7.03914	6.14831	1.34813	0.58119
Bladder (atezolizumab)	SAM52500cabdd36	Non-Responders	4.44539	5.64779	-1.52888	-0.672399
Bladder (atezolizumab)	SAM14df63a65411	Responders	6.12973	6.01589	0.339399	0.249538
Bladder (atezolizumab)	SAMf3a9bce50099	Non-Responders	5.2044	5.80292	-0.686979	-0.283875
Bladder (atezolizumab)	SAMffa5c7cad0e5	Responders	5.46108	5.8597	-0.402269	-0.141652
Bladder (atezolizumab)	SAMdab9ca8fb5de	Non-Responders	5.48992	5.79506	-0.370283	-0.303554
Bladder (atezolizumab)	SAM34430ef08e5b	Non-Responders	5.38999	5.21818	-0.481122	-1.74843
Bladder (atezolizumab)	SAM4b0175e8db6e	Non-Responders	5.73711	5.72448	-0.0960913	-0.480324
Bladder (atezolizumab)	SAMf28c01545593	Non-Responders	4.72389	5.16026	-1.21996	-1.89349
Bladder (atezolizumab)	SAMaec7380f9ab0	Responders	5.49958	6.34901	-0.359562	1.08387
Bladder (atezolizumab)	SAMaf7578d55754	Non-Responders	6.02946	6.42716	0.228183	1.27961
Bladder (atezolizumab)	SAMbd8ee73983b8	Non-Responders	4.61528	5.76738	-1.34043	-0.372891
Bladder (atezolizumab)	SAMe94c30c30616	Non-Responders	6.05698	5.69535	0.258712	-0.553302
Bladder (atezolizumab)	SAM54e58f1b0230	Non-Responders	3.78496	5.90074	-2.26143	-0.0388568
Bladder (atezolizumab)	SAM5e3bae090b8c	Non-Responders	6.15005	5.59659	0.361943	-0.800651
Bladder (atezolizumab)	SAM3cb94b0d5297	Non-Responders	5.20452	6.0978	-0.686844	0.454699
Bladder (atezolizumab)	SAM61b9d4d84c64	Non-Responders	6.32813	6.27835	0.559468	0.906899
Bladder (atezolizumab)	SAM8a42c0d59187	Non-Responders	2.83412	5.80568	-3.3161	-0.276962
Bladder (atezolizumab)	SAMcb132b0cdd2c	Non-Responders	5.83926	5.76958	0.0172159	-0.367383
Bladder (atezolizumab)	SAMe97af0feefdf	Non-Responders	5.6696	6.24766	-0.17098	0.830031
Bladder (atezolizumab)	SAMee3844cc0b9f	Non-Responders	5.989	5.59959	0.183305	-0.79313
Bladder (atezolizumab)	SAM73b653ae20d1	Non-Responders	5.67567	6.47038	-0.164248	1.38786
Bladder (atezolizumab)	SAMdcae54fcd7fa	Non-Responders	5.53839	6.28297	-0.31651	0.918466
Bladder (atezolizumab)	SAMdad5c29dc105	Non-Responders	5.45666	6.0719	-0.407167	0.389834
Bladder (atezolizumab)	SAMa424c75831b4	Non-Responders	7.24685	5.92863	1.57851	0.0309757
Bladder (atezolizumab)	SAM28687037e4ff	Non-Responders	7.27744	6.03396	1.61245	0.294791
Bladder (atezolizumab)	SAMe50d15fde368	Responders	4.95416	6.25948	-0.964544	0.859646
Bladder (atezolizumab)	SAM45c8e6412c66	Non-Responders	7.51192	6.35384	1.87253	1.09597
Bladder (atezolizumab)	SAM8533e5e261d6	Responders	5.38448	5.59503	-0.487233	-0.80455
Bladder (atezolizumab)	SAMaaf505c36f93	Responders	4.7891	5.86566	-1.14763	-0.126723
Bladder (atezolizumab)	SAM73663ee4a96e	Responders	6.45474	5.95993	0.699907	0.109391
Bladder (atezolizumab)	SAM0bdb3428bd13	Non-Responders	5.14786	5.71858	-0.749688	-0.495118
Bladder (atezolizumab)	SAM3330c03fdf00	Non-Responders	6.5124	5.31911	0.763858	-1.49562
Bladder (atezolizumab)	SAM0a7c2091dd56	Non-Responders	4.30397	6.4241	-1.68573	1.27196
Bladder (atezolizumab)	SAM7bff231634e9	Non-Responders	7.03685	6.68209	1.34558	1.91812
Bladder (atezolizumab)	SAM5d1dfd5207f5	Non-Responders	5.3667	5.66316	-0.506951	-0.633907
Bladder (atezolizumab)	SAMeb587a68006b	Non-Responders	5.22128	5.68645	-0.66825	-0.575573
Bladder (atezolizumab)	SAM99a46b9eec27	Non-Responders	6.36545	5.98063	0.600865	0.161231
Bladder (atezolizumab)	SAM1ac4e3dee297	Non-Responders	4.18231	5.5469	-1.82068	-0.925094
Bladder (atezolizumab)	SAM553c3c35b847	Non-Responders	7.05656	5.80336	1.36744	-0.282769
Bladder (atezolizumab)	SAM3e04eb914f3d	Responders	6.26902	6.02394	0.493901	0.269691
Bladder (atezolizumab)	SAMc2a1820d4e6b	Responders	6.29871	5.67534	0.526833	-0.603398
Bladder (atezolizumab)	SAM822b226466a1	Non-Responders	5.31147	5.77617	-0.568211	-0.35087
Bladder (atezolizumab)	SAMabc151b01ea3	Non-Responders	5.35255	5.92371	-0.522653	0.0186601
Bladder (atezolizumab)	SAMe1eb5d988760	Responders	7.1154	5.98763	1.4327	0.178765
Bladder (atezolizumab)	SAMe3210d3632b4	Non-Responders	6.30489	6.20308	0.533688	0.718387
Bladder (atezolizumab)	SAMb15ad09d6e24	Non-Responders	6.9033	6.18119	1.19744	0.663553
Bladder (atezolizumab)	SAM7893196e0e89	Non-Responders	5.2452	6.47903	-0.641718	1.40952
Bladder (atezolizumab)	SAM3f446449bf81	Non-Responders	7.34369	6.16718	1.68593	0.628474
Bladder (atezolizumab)	SAM961d04c42bd9	Non-Responders	5.47441	6.02693	-0.387478	0.277184
Bladder (atezolizumab)	SAMb0d11db9aa79	Non-Responders	7.59567	6.04733	1.96543	0.32828
Bladder (atezolizumab)	SAM19fec8f3b3bd	Non-Responders	5.34018	6.09275	-0.536371	0.442042
Bladder (atezolizumab)	SAM6083aac8db99	Responders	6.56277	6.41931	0.819736	1.25996
Bladder (atezolizumab)	SAM7ee2b6e4d6b3	Non-Responders	5.72268	5.68808	-0.112098	-0.571502
Bladder (atezolizumab)	SAMa90d73f8d891	Non-Responders	4.01068	5.91035	-2.01106	-0.0148055
Bladder (atezolizumab)	SAMaff272833538	Non-Responders	5.10029	5.98928	-0.802452	0.182905
Bladder (atezolizumab)	SAM415f36ad349e	Non-Responders	5.81254	6.42836	-0.0124266	1.28261
Bladder (atezolizumab)	SAM7c67b05aa109	Non-Responders	4.3514	6.32208	-1.63313	1.01644
Bladder (atezolizumab)	SAMad83c9c53537	Non-Responders	6.0709	5.89905	0.274147	-0.0430883
Bladder (atezolizumab)	SAM3e8baff50d7a	Non-Responders	5.94375	6.95037	0.133117	2.59005
Bladder (atezolizumab)	SAM3ee5dcd894f0	Non-Responders	4.95709	4.94621	-0.9613	-2.42961
Bladder (atezolizumab)	SAM8a1b0e02ee42	Responders	6.13912	6.43545	0.349815	1.30038
Bladder (atezolizumab)	SAMd7d57ee3a863	Responders	7.07759	5.96047	1.39077	0.11074
Bladder (atezolizumab)	SAMeb29625f76a5	Non-Responders	5.98251	5.9123	0.176104	-0.00990235
Bladder (atezolizumab)	SAM563d6233dfa2	Non-Responders	4.25779	5.1935	-1.73697	-1.81024
Bladder (atezolizumab)	SAM4581bac493af	Non-Responders	6.64352	6.05973	0.909304	0.359354
Bladder (atezolizumab)	SAMa1871f491b02	Non-Responders	6.12232	5.8742	0.331179	-0.105343
Bladder (atezolizumab)	SAM30cf07d4874f	Non-Responders	5.49387	5.82716	-0.365901	-0.223162
Bladder (atezolizumab)	SAM31291c256373	Non-Responders	5.68282	5.96878	-0.156311	0.13155
Bladder (atezolizumab)	SAMd135d5867fe3	Non-Responders	5.86523	6.36166	0.0460192	1.11556
Bladder (atezolizumab)	SAM9e11ec6bea80	Non-Responders	7.32519	6.54259	1.66541	1.56873
Bladder (atezolizumab)	SAM065890737112	Responders	6.85784	5.94655	1.14702	0.0758641
Bladder (atezolizumab)	SAMb470eb8f04be	Responders	5.98707	5.83577	0.181162	-0.201597
Bladder (atezolizumab)	SAM675a12a09c15	Non-Responders	4.32582	5.5132	-1.66151	-1.00951
Bladder (atezolizumab)	SAM1e9c4d1d39ae	Non-Responders	6.67634	6.7066	0.945701	1.9795
Bladder (atezolizumab)	SAM5a2347c0498a	Non-Responders	5.53147	6.26247	-0.324192	0.867128
Bladder (atezolizumab)	SAM0571f17f4045	Non-Responders	7.13696	5.67483	1.45663	-0.604683
Bladder (atezolizumab)	SAM4b7ea015fd9e	Non-Responders	3.48033	4.24385	-2.59933	-4.18874
Bladder (atezolizumab)	SAM9306c5c92444	Non-Responders	6.75922	6.61978	1.03763	1.76205
Bladder (atezolizumab)	SAMb15ac6e4c4ef	Responders	7.1291	5.99467	1.44791	0.196381
Bladder (atezolizumab)	SAM28e6031ac18b	Non-Responders	5.08801	5.90235	-0.816083	-0.0348355
Bladder (atezolizumab)	SAMd86389d0d768	Non-Responders	4.15519	5.76276	-1.85077	-0.384448
Bladder (atezolizumab)	SAM63b2189c36d7	Non-Responders	4.54706	5.83253	-1.41611	-0.209699
Bladder (atezolizumab)	SAM18be5b395318	Non-Responders	5.07591	5.74732	-0.829504	-0.42313
Bladder (atezolizumab)	SAM0d855cff64e6	Non-Responders	6.34982	6.37218	0.583521	1.14191
Bladder (atezolizumab)	SAM6cbc10abddb0	Non-Responders	5.21157	6.51397	-0.679024	1.49703
Bladder (atezolizumab)	SAMdee1011782cd	Non-Responders	6.36111	5.92643	0.596044	0.025485
Bladder (atezolizumab)	SAMe9475f77504b	Non-Responders	5.42665	5.82245	-0.440456	-0.234964
Bladder (atezolizumab)	SAMa535fcdf18a0	Responders	4.6423	5.8567	-1.31046	-0.149169
Bladder (atezolizumab)	SAM7746b76437e6	Non-Responders	4.64288	5.92443	-1.30981	0.0204642
Bladder (atezolizumab)	SAM548551ef782c	Responders	5.73319	6.38903	-0.100437	1.18411
Bladder (atezolizumab)	SAM203dcf14f927	Responders	7.09655	6.13976	1.4118	0.559792
Bladder (atezolizumab)	SAMe41b1e773582	Non-Responders	6.80876	6.75225	1.09259	2.09384
Bladder (atezolizumab)	SAM978a587b207e	Non-Responders	6.1539	6.25158	0.366209	0.839851
Bladder (atezolizumab)	SAM5234688806a7	Non-Responders	5.27182	5.87383	-0.612199	-0.106266
Bladder (atezolizumab)	SAM2c9586161ce6	Non-Responders	3.964	5.78651	-2.06283	-0.324958
Bladder (atezolizumab)	SAM76a431ba6ce1	Non-Responders	5.86888	5.66347	0.0500687	-0.633143
Bladder (atezolizumab)	SAM7a9093b9c7e9	Non-Responders	5.29389	5.49896	-0.587715	-1.04517
Bladder (atezolizumab)	SAM8f2275c36e8c	Non-Responders	5.20972	5.50225	-0.681076	-1.03694
Bladder (atezolizumab)	SAMab8052a03398	Non-Responders	6.04529	6.11479	0.24574	0.497239
Bladder (atezolizumab)	SAMd3bd67996035	Responders	6.47372	5.63753	0.72096	-0.698103
Bladder (atezolizumab)	SAMfddc359e862b	Non-Responders	6.00144	6.26834	0.197097	0.881833
Bladder (atezolizumab)	SAM753d4bb52dbe	Non-Responders	5.41448	5.77893	-0.453951	-0.343955
Bladder (atezolizumab)	SAMd3601288319e	Responders	6.18377	5.8429	0.399346	-0.183744
Bladder (atezolizumab)	SAM59f392864f5d	Non-Responders	6.06889	5.84694	0.271918	-0.173622
Bladder (atezolizumab)	SAM26104d5adc89	Non-Responders	4.15302	5.71689	-1.85317	-0.499334
Bladder (atezolizumab)	SAMba1a34b5a060	Non-Responders	6.53041	6.60501	0.783836	1.72506
Bladder (atezolizumab)	SAM18a4dabbc557	Non-Responders	5.63762	6.06257	-0.206452	0.366457
Bladder (atezolizumab)	SAMfb7aec7cb0e2	Responders	7.2668	5.88207	1.60064	-0.0856364
Bladder (atezolizumab)	SAMfed609955db9	Non-Responders	4.90411	5.70325	-1.02006	-0.533492
Bladder (atezolizumab)	SAMb8070b7937e7	Non-Responders	5.40274	5.58224	-0.466981	-0.836575
Bladder (atezolizumab)	SAMf2aae1443f67	Non-Responders	5.60806	5.66771	-0.239233	-0.62252
Bladder (atezolizumab)	SAM2bba8cb35e48	Non-Responders	4.70388	5.37407	-1.24215	-1.35797
Bladder (atezolizumab)	SAMcee0fa8c05b4	Non-Responders	5.61412	6.10345	-0.232518	0.46885
Bladder (atezolizumab)	SAM5c139c5c1c4f	Non-Responders	6.00744	5.54046	0.203756	-0.941232
Bladder (atezolizumab)	SAMc1251c7bfee2	Responders	4.89929	7.09737	-1.02541	2.95823
Bladder (atezolizumab)	SAM6780ed436b55	Non-Responders	6.37588	6.14489	0.612436	0.572645
Bladder (atezolizumab)	SAM85f0a3ac1c45	Non-Responders	4.03703	6.2371	-1.98182	0.803586
Bladder (atezolizumab)	SAM9d2494119c05	Non-Responders	4.46233	5.65551	-1.51009	-0.653078
Bladder (atezolizumab)	SAM9410b866974a	Non-Responders	5.9858	5.61573	0.179748	-0.75271
Bladder (atezolizumab)	SAM5d989c86255e	Non-Responders	5.00304	6.08372	-0.91033	0.419441
Bladder (atezolizumab)	SAM27299aed7681	Responders	4.68564	5.85846	-1.26239	-0.144756
Bladder (atezolizumab)	SAM49d48750e294	Non-Responders	4.41914	5.5339	-1.55799	-0.957648
Bladder (atezolizumab)	SAMd43f8933066b	Responders	6.6349	5.41392	0.899736	-1.25816
Bladder (atezolizumab)	SAM7aa01fc49a80	Non-Responders	5.29737	5.26263	-0.583856	-1.63709
Bladder (atezolizumab)	SAM0257bbbbd388	Non-Responders	6.14236	6.43138	0.353416	1.29019
Bladder (atezolizumab)	SAMc919aebc7fdd	Responders	6.93049	5.27374	1.22761	-1.60925
Bladder (atezolizumab)	SAMa321770ac31c	Non-Responders	5.95295	5.88668	0.143316	-0.0740737
Bladder (atezolizumab)	SAM3894ac3956a5	Non-Responders	5.52882	5.87385	-0.327126	-0.106212
Bladder (atezolizumab)	SAM3779e979db6b	Non-Responders	5.69355	5.67518	-0.144412	-0.603806
Bladder (atezolizumab)	SAM1c0ecfb3eb63	Non-Responders	6.84579	6.3102	1.13365	0.986669
Bladder (atezolizumab)	SAMbf91f27e7f9b	Non-Responders	6.91587	5.45753	1.2114	-1.14893
Bladder (atezolizumab)	SAMbcb07ba81cee	Non-Responders	6.04673	5.52548	0.24734	-0.978745
Bladder (atezolizumab)	SAM9aa6a095a9d6	Non-Responders	6.13307	5.49528	0.343103	-1.0544
Bladder (atezolizumab)	SAM957378bd907f	Non-Responders	6.62107	5.54472	0.884401	-0.930567
Bladder (atezolizumab)	SAMf82bbdc267c8	Non-Responders	3.73697	5.42398	-2.31466	-1.23297
Bladder (atezolizumab)	SAM2624229effe8	Non-Responders	5.04743	5.53103	-0.861089	-0.964847
Bladder (atezolizumab)	SAMd2492b2a31bb	Non-Responders	5.97038	5.88885	0.162645	-0.0686524
Bladder (atezolizumab)	SAM670649e105b5	Responders	5.25167	6.75795	-0.634541	2.10812
Bladder (atezolizumab)	SAM91c47b054ffb	Responders	6.5676	6.04432	0.825092	0.320752
Bladder (atezolizumab)	SAM491e341d5a82	Non-Responders	5.71907	6.09563	-0.116102	0.449247
Bladder (atezolizumab)	SAM5fe7a81a39dd	Non-Responders	5.92239	5.83046	0.109423	-0.214889
Bladder (atezolizumab)	SAM29da928587ad	Non-Responders	4.97924	5.778	-0.936722	-0.346275
Bladder (atezolizumab)	SAM0a0f2bac4b20	Non-Responders	5.46271	5.80666	-0.400458	-0.274493
Bladder (atezolizumab)	SAM8e469834acc1	Non-Responders	5.07906	5.52145	-0.826009	-0.988846
Bladder (atezolizumab)	SAM8e43e9caf307	Non-Responders	5.47954	6.07862	-0.381791	0.406663
Bladder (atezolizumab)	SAM99b1f6a9534e	Non-Responders	5.32254	5.81707	-0.555938	-0.248434
Bladder (atezolizumab)	SAM12502d970c10	Non-Responders	5.20727	6.02112	-0.683795	0.262645
Bladder (atezolizumab)	SAM9681450bbc90	Non-Responders	7.01224	5.61852	1.31829	-0.745716
Bladder (atezolizumab)	SAM7d7c54623618	Responders	4.45669	6.24871	-1.51634	0.832672
Bladder (atezolizumab)	SAM181b638b8248	Non-Responders	5.70983	5.674	-0.12635	-0.606768
Bladder (atezolizumab)	SAMbfdffb97c446	Non-Responders	5.87325	6.3003	0.0549079	0.961891
Bladder (atezolizumab)	SAM3b15b4c6311d	Responders	7.16511	6.91742	1.48785	2.50754
Bladder (atezolizumab)	SAM00b9e5c52da9	Non-Responders	5.55543	5.41138	-0.297611	-1.26453
Bladder (atezolizumab)	SAM59b825252c0d	Non-Responders	6.13675	6.17799	0.347193	0.655537
Bladder (atezolizumab)	SAM1c8b086175ca	Non-Responders	4.8365	5.47318	-1.09505	-1.10973
Bladder (atezolizumab)	SAMeaa477a5384b	Responders	7.82375	5.68075	2.21841	-0.589869
Bladder (atezolizumab)	SAM1dda30f1c5be	Non-Responders	5.74987	5.84647	-0.0819432	-0.17479
Bladder (atezolizumab)	SAM9eebdef2858a	Non-Responders	4.50596	6.46105	-1.4617	1.3645
Bladder (atezolizumab)	SAM9daccafc18db	Non-Responders	4.88688	5.37981	-1.03918	-1.3436
Bladder (atezolizumab)	SAM2eb07dedf07f	Responders	6.26118	5.50337	0.485209	-1.03413
Bladder (atezolizumab)	SAM25510f300d79	Responders	5.54382	6.16491	-0.31049	0.622775
Bladder (atezolizumab)	SAMbda79f955628	Non-Responders	6.4856	5.65276	0.73413	-0.659963
Bladder (atezolizumab)	SAM9b9d48b0b02c	Non-Responders	6.38355	6.0948	0.620937	0.447177
Bladder (atezolizumab)	SAMff41c4e8c08f	Non-Responders	5.41101	5.24261	-0.45781	-1.68724
Bladder (atezolizumab)	SAMc97f35a29d16	Non-Responders	4.99326	5.7801	-0.921175	-0.341016
Bladder (atezolizumab)	SAM187e056d6a2a	Non-Responders	5.63191	5.82962	-0.212787	-0.217
Bladder (atezolizumab)	SAMbc8dc3a7b54e	Non-Responders	6.26913	6.44551	0.494025	1.32558
Bladder (atezolizumab)	SAM7b40007f4aa4	Responders	5.49502	5.96902	-0.364616	0.132158
Bladder (atezolizumab)	SAM568ce160abd9	Non-Responders	5.57724	4.99533	-0.273419	-2.30658
Bladder (atezolizumab)	SAM14938611a2d3	Responders	7.27699	5.86216	1.61195	-0.135482
Bladder (atezolizumab)	SAM1a87df750b9d	Non-Responders	7.21627	5.51735	1.54459	-0.999107
Bladder (atezolizumab)	SAMae02629a97f7	Non-Responders	5.51326	5.95296	-0.344391	0.0919339
Bladder (atezolizumab)	SAM47fc46c3d6be	Non-Responders	7.9734	5.91841	2.3844	0.00539731
Bladder (atezolizumab)	SAM7829a341b9f3	Non-Responders	7.16168	5.60964	1.48404	-0.767953
Bladder (atezolizumab)	SAM0f956e757453	Non-Responders	5.93	5.80145	0.117856	-0.287554
Bladder (atezolizumab)	SAMaf42c1541269	Non-Responders	6.86097	6.13956	1.15049	0.559283
Bladder (atezolizumab)	SAM09c84ec0cf34	Non-Responders	5.54738	5.96277	-0.306541	0.116489
Bladder (atezolizumab)	SAM7538ad9ff524	Non-Responders	6.25499	5.6064	0.478337	-0.776066
Bladder (atezolizumab)	SAM95c70496ffb5	Non-Responders	6.85831	5.62833	1.14755	-0.721152
Bladder (atezolizumab)	SAM7edacb3deb65	Non-Responders	4.42873	5.54652	-1.54735	-0.926056
Bladder (atezolizumab)	SAMb2e4a082541a	Non-Responders	7.4142	5.02414	1.76414	-2.2344
Bladder (atezolizumab)	SAM771445e92421	Responders	7.16181	5.02579	1.48418	-2.23028
Bladder (atezolizumab)	SAM59fda9035d1d	Non-Responders	5.55448	5.41878	-0.298671	-1.24599
Bladder (atezolizumab)	SAM727c0e92a2a7	Responders	7.74938	5.94983	2.13593	0.0840945
Bladder (atezolizumab)	SAM6f2a102a99df	Responders	7.80344	5.63952	2.19589	-0.693128
Bladder (atezolizumab)	SAMe56c96c51190	Non-Responders	6.62153	5.63569	0.88491	-0.702721
Bladder (atezolizumab)	SAM2b672f4336c7	Non-Responders	5.25288	5.20967	-0.633203	-1.76973
Bladder (atezolizumab)	SAM1ab1b28d9f2b	Non-Responders	5.73719	6.0539	-0.0960054	0.344739
Bladder (atezolizumab)	SAM1bcc62d8290c	Non-Responders	5.93885	6.37704	0.127678	1.15407
Bladder (atezolizumab)	SAM6662f5181f87	Non-Responders	6.70336	5.72022	0.975674	-0.490988
Bladder (atezolizumab)	SAMe0c49ea0df5d	Non-Responders	6.69038	5.84392	0.961271	-0.181188
Bladder (atezolizumab)	SAM59289ca42c99	Non-Responders	6.59742	5.76861	0.858168	-0.369795
Bladder (atezolizumab)	SAM18b9351e265a	Non-Responders	8.10215	6.01531	2.52722	0.248092
Bladder (atezolizumab)	SAM7fb7a13c096b	Non-Responders	6.50613	5.5799	0.75691	-0.842453
Bladder (atezolizumab)	SAM87a8e18eb45b	Non-Responders	5.50784	5.8318	-0.350405	-0.211523
Bladder (atezolizumab)	SAM1f3c93814cb9	Non-Responders	6.70741	6.06825	0.980168	0.380682
Bladder (atezolizumab)	SAM5fc9ae0aed1f	Non-Responders	7.50877	6.46197	1.86904	1.36679
Bladder (atezolizumab)	SAM9725303dce0c	Non-Responders	6.57821	6.25314	0.836858	0.84376
Bladder (atezolizumab)	SAM6ff654a20f98	Responders	5.78007	5.72083	-0.0484453	-0.48948
Bladder (atezolizumab)	SAM65afda25b920	Non-Responders	6.26321	5.24041	0.487453	-1.69274
Bladder (atezolizumab)	SAMef0e3d2415fd	Non-Responders	7.79927	5.37991	2.19126	-1.34334
Bladder (atezolizumab)	SAM07a93a28f801	Responders	5.23935	5.81128	-0.648211	-0.262941
Bladder (atezolizumab)	SAM94859b440b1d	Non-Responders	5.48051	5.57709	-0.380714	-0.849498
Bladder (atezolizumab)	SAM58e7832f4e7d	Responders	5.16298	5.25031	-0.732925	-1.66795
Bladder (atezolizumab)	SAMc57eadb2d82b	Non-Responders	5.66562	5.4054	-0.175386	-1.2795
Bladder (atezolizumab)	SAMd5ab7fbfab4e	Non-Responders	7.74404	6.10974	2.13	0.484604
Bladder (atezolizumab)	SAM5767dd75d142	Responders	6.71527	5.98318	0.988888	0.167617
Bladder (atezolizumab)	SAMaabf4afe4213	Non-Responders	5.3713	6.61057	-0.501857	1.739
Bladder (atezolizumab)	SAMcc7a42d87e9c	Responders	7.51152	6.05555	1.87209	0.348874
Bladder (atezolizumab)	SAMce39dd79b441	Non-Responders	6.30318	6.16938	0.531798	0.633964
Bladder (atezolizumab)	SAM75f12d1a55fc	Non-Responders	7.37237	5.4873	1.71774	-1.07437
Bladder (atezolizumab)	SAM6964a6d7b967	Non-Responders	4.97484	6.24136	-0.941605	0.814257
Bladder (atezolizumab)	SAM3b1066e5801b	Non-Responders	6.67198	4.86229	0.940868	-2.63979
Bladder (atezolizumab)	SAMf20b827dca51	Non-Responders	6.98483	5.71618	1.28788	-0.501121
Bladder (atezolizumab)	SAM6792d6e98068	Non-Responders	5.07952	5.58964	-0.825492	-0.818058
Bladder (atezolizumab)	SAM31d9176e11fb	Responders	6.63878	6.69326	0.904041	1.9461
Bladder (atezolizumab)	SAM04c589eb3fb3	Non-Responders	6.10213	5.92026	0.308784	0.0100117
Bladder (atezolizumab)	SAM5cc2d9036053	Non-Responders	5.88559	5.71304	0.0685981	-0.508973
Bladder (atezolizumab)	SAMb8101c538753	Non-Responders	7.56086	6.27545	1.92682	0.899634
Bladder (atezolizumab)	SAM80c6183220e6	Non-Responders	7.22725	6.135	1.55678	0.547876
Bladder (atezolizumab)	SAM572f19794c96	Responders	6.60132	6.1661	0.862491	0.625769
Bladder (atezolizumab)	SAM1abf01dd4544	Responders	6.20611	5.41968	0.424121	-1.24373
Bladder (atezolizumab)	SAM1f83ebd6be9b	Non-Responders	6.00841	5.17761	0.204829	-1.85003
Bladder (atezolizumab)	SAM1f66db567eb5	Responders	6.97791	6.26044	1.28021	0.862054
Bladder (atezolizumab)	SAM4918c524b83a	Non-Responders	5.69599	5.63788	-0.141707	-0.697219
Bladder (atezolizumab)	SAMa0ca029b7afd	Non-Responders	5.70139	5.73964	-0.13572	-0.442367
Bladder (atezolizumab)	SAM6157c8f38b72	Responders	6.44672	5.62744	0.691008	-0.723387
Bladder (atezolizumab)	SAMe7e4f7c076a7	Non-Responders	6.67822	5.90265	0.947789	-0.0340712
Bladder (atezolizumab)	SAMbe25e2c88f3e	Non-Responders	6.50457	4.81382	0.755177	-2.76119
Bladder (atezolizumab)	SAM4caabd64e7fd	Responders	5.69796	5.85757	-0.139521	-0.146998
Bladder (atezolizumab)	SAMc6eff056c89a	Non-Responders	6.36084	5.64193	0.595752	-0.687087
Bladder (atezolizumab)	SAM5cfa1699bdb7	Non-Responders	6.50663	5.77479	0.757456	-0.354315
Bladder (atezolizumab)	SAMda4d892fddc8	Non-Responders	5.31317	5.77354	-0.566327	-0.357449
Bladder (atezolizumab)	SAM3a1c9632ff7b	Non-Responders	5.49098	6.03349	-0.3691	0.293625
Bladder (atezolizumab)	SAM8b4b8b0f9e73	Non-Responders	6.69343	5.70801	0.964664	-0.521578
Bladder (atezolizumab)	SAMe3d4266775a9	Non-Responders	6.27477	5.94876	0.500282	0.0814154
Bladder (atezolizumab)	SAM2de7cffb5f72	Non-Responders	7.13985	6.36723	1.45983	1.1295
